# Breast Cancer-derived PDGFB Remodels the CNS Vascular Niche to Promote Brain, Spinal and Leptomeningeal Metastasis

**DOI:** 10.64898/2026.10.15.759418

**Authors:** Nathaniel S. Grabinski, Jesse J. Reardon, Sajita Shah, Jonathan J. Adorno, Paul Lee, Rebecca L. Packard, Yalini Ramamoorthy, Katie A. Thies, Prathik A. Chakravarthy, Shashwat S. Agarwal, Jonathan M. Spehar, Tasneem A. Arsiwala, James W. Carpenter, Alexis A. Mossing, Johnathon G. Schiebel, Sarah A. Steck, Alexander J. Didier, Dillon S. Richardson, Luke Kollin, Monica Venere, Jonathan P. Godbout, Paul R. Lockman, Sasha Beyer, Kara N. Corps, Jessica O. Winter, Jonathan W. Song, Steven T. Sizemore, Gina M. Sizemore

**Affiliations:** Department of Radiation Oncology, The Ohio State University Wexner Medical Center, Columbus, Ohio 43210, USA; The Comprehensive Cancer Center, The Ohio State University, Columbus, Ohio 43210, USA; Neuroscience Graduate Program, The Ohio State University, Columbus, OH 43210, USA; Department of Biomedical Engineering, The Ohio State University, Columbus, Ohio 43210, USA; William G. Lowrie Department of Chemical and Biomolecular Engineering, The Ohio State University, Columbus, Ohio 43210, USA; Department of Mechanical and Aerospace Engineering, The Ohio State University, Columbus, Ohio 43210, USA; Rockefeller Neuroscience Institute, West Virginia University, Morgantown, WV 26506, USA; Department of Neuroscience, The Ohio State University, Columbus, Ohio 43210, USA; Center for Brain Injury Recovery & Discovery, The Ohio State University, Columbus, Ohio 43210, USA; Department of Basic Pharmaceutical Sciences, West Virginia University School of Pharmacy, Morgantown, WV 26506, USA; Department of Veterinary Biosciences, The Ohio State University, Columbus, Ohio 43210, USA

**Author notes:** Correspondence: Gina M. Sizemore, Ph.D. Associate Professor, Department of Radiation Oncology, College of Medicine, Cancer Biology Program Co-Leader, The Ohio State University Comprehensive Cancer Center The Ohio State University, 646C Tzagournis Medical Research Facility, 420 W. 12th Avenue, Columbus, OH 43210. co-first authorship (Nathaniel S. Grabinski, Jesse J. Reardon, Sajita Shah).

**Keywords:** Breast cancer, CNS metastasis, leptomeningeal disease, PDGFB, angiogenesis

## Abstract

**Background:** Central nervous system (CNS) metastases are a major driver of breast cancer (BC) mortality. Recently, our group demonstrated that platelet-derived growth factor-B (PDGFB) and its receptor, platelet-derived growth factor receptor-beta (PDGFRβ), promote BC metastasis to the brain; however, the cellular/molecular mechanisms driving this process remain unclear. Here, we investigated tumor-derived PDGFB effects on the CNS vascular niche in regulating metastatic spread.

**Methods:** Triple-negative BC cells were engineered to overexpress PDGFB and used to evaluate endothelial sprouting, blood-brain barrier (BBB) function, vascular permeability and experimental CNS metastasis. A novel retro-orbital (RO) injection model was used to study leptomeningeal/spinal experimental metastasis.

**Results:** PDGFB enhanced human brain microvascular endothelial cell (HBMEC) sprouting, induced cell migration in BBB spheroids, increased permeability in 3D models, and disrupted tight junction proteins in HBMECs. Notably, alterations in vascular permeability were observed in both PDGFRβ-positive and PDGFRβ-negative endothelial systems, suggesting PDGFB can remodel the CNS vasculature through multiple mechanisms. *In vivo*, PDGFB increased CNS metastatic burden and altered tumor vasculature in xenograft and allograft models of BC. Furthermore, PDGFB promoted robust colonization of both spinal and leptomeningeal compartments, identifying a previously underappreciated role for this signaling pathway in a clinically devastating form of CNS metastasis. Analysis of patient transcriptomic datasets revealed enrichment of angiogenesis-related pathways in PDGFB-high tumors from patients who developed CNS metastases.

**Conclusions:** Collectively, these findings identify tumor-derived PDGFB as a key regulator of CNS vascular remodeling and metastatic tropism, while introducing a new experimental framework to study spinal metastases and leptomeningeal disease in BC.

**Key Points:**

- Tumor-derived PDGFB remodels the CNS vasculature and disrupts barrier integrity
- PDGFB promotes brain, spinal, and leptomeningeal metastasis
- Retro-orbital injections provide a new model of leptomeningeal and spinal metastasis

**Importance of Study:** Central nervous system (CNS) metastases are among the most lethal complications of breast cancer. Vascular cooption is recognized as a critical step in the metastatic cascade, but the tumor-derived signals which mediate this process are not fully understood. This study identifies PDGFB as a key signaling molecule which modulates the CNS endothelium, a previously underappreciated function. Beyond advancing our understanding of PDGFB-driven brain metastasis, this work also expands the role of PDGFB in promoting spinal and leptomeningeal metastasis. We establish a mechanistic framework connecting tumor-derived PDGFB to vascular dysfunction and CNS tropism, highlighting a potential opportunity to improve patient prognosis. Additionally, we employ a novel experimental model of leptomeningeal disease through retro-orbital (RO) injection of breast cancer cells. Together, these findings provide new insight into CNS metastasis while establishing experimental tools that may accelerate advancements in the understanding and treatment of brain, spinal, and leptomeningeal metastasis.
