## Supplementary material for "Breast Cancer-derived PDGFB Remodels the CNS Vascular Niche to Promote Brain, Spinal and Leptomeningeal Metastasis": Supp Table 2

### Sheet: Supplemental Table S2
Supplemental Table S2: List of antibodies
Antibody	Application	Dilution	Catalog #	Supplier
PDGFB	WB	1:1000	ab23914	Abcam
phospho-PDGFRβ	WB	1:1000	3124	Cell Signaling Technology
PDGFRβ	WB	1:1000	3169	Cell Signaling Technology
ZO-1	WB	1:1000	33-9100	Thermo Fisher Scientific
Occludin	WB	1:1000	71-1500	Thermo Fisher Scientific
Claudin-5	WB	1:1000	ab15106	Abcam
GAPDH	WB	1:5000	G8795	Sigma-Aldrich
β-actin	WB	1:5000	A1978	Sigma-Aldrich
α-tubulin	WB	1:5000	T6199	Sigma-Aldrich
anti-rabbit IgG HRP	WB	1:5000	7074	Cell Signaling Technology
anti-mouse IgG HRP	WB	1:5000	7076	Cell Signaling Technology
ZO-1	IF	2 µg/mL	33-9100	Thermo Fisher Scientific
Occludin	IF	2 µg/mL	71-1500	Thermo Fisher Scientific
TROMA-1	IF	1:500	TROMA-I	DSHB
CD31	IF	1:250	550274	BD Biosciences
Donkey anti-Mouse IgG Alexa Fluor Plus 594	IF	1:250	A-21203	Thermo Fisher Scientific
Donkey anti-Rabbit IgG Alexa Fluor Plus 594	IF	1:250	A-21207	Thermo Fisher Scientific
Donkey anti-Rat IgG Alexa Fluor Plus 488	IF	1:250	A-48269	Thermo Fisher Scientific
Nucleoli	IF	1:100	NBP2-32886	Novus Biologicals
