## Supplementary material for "Breast Cancer-derived PDGFB Remodels the CNS Vascular Niche to Promote Brain, Spinal and Leptomeningeal Metastasis": Supp Table 3

### Sheet: Brain High PDGFB
Supplemental Table 3. Supervised gene set enrichment analysis results. Gene sets are considered significantly enriched when FDR q-value < 0.25 per Broad Institute guidelines.
Gene Set	Exact Source	NES	FDR q-val	Size	ES	NOM p-val	FWER p-val
GOBP LYMPHANGIOGENESIS	GO:0001946, PMID:11596157	1.81	0.001	17	0.8	0	0.001
WP_ANGIOGENESIS	WP1539	1.67	0.016	24	0.72	0.004	0.02
GOBP_REGULATION_OF_SPROUTING_ANGIOGENESIS	GO:1903670, PMID:16756958	1.45	0.105	36	0.49	0.028	0.143
GOBP_SPROUTING_ANGIOGENESIS	GO:0002040, PMID:16391003, PMID:23031691	1.38	0.129	120	0.43	0.059	0.198
GOBP_REGULATION_OF_CELL_MIGRATION_INVOLVED_IN_SPROUTING_ANGIOGENESIS	GO:0090049	1.37	0.113	36	0.48	0.071	0.211
PID_LYMPH_ANGIOGENESIS_PATHWAY	PMID:18832364	1.33	0.131	23	0.53	0.128	0.267
GOBP_POSITIVE_REGULATION_OF_SPROUTING_ANGIOGENESIS	GO:1903672, PMID:16756958	1.26	0.179	19	0.46	0.154	0.357
GOBP_POSITIVE_REGULATION_OF_CELL_MIGRATION_INVOLVED_IN_SPROUTING_ANGIOGENESIS	GO:0090050	1.25	0.166	20	0.5	0.162	0.373
PID_ANGIOPOIETIN_RECEPTOR_PATHWAY	PMID:18832364	1.24	0.152	47	0.41	0.126	0.381
GOBP_CELL_MIGRATION_INVOLVED_IN_SPROUTING_ANGIOGENESIS	GO:0002042, PMID:16391003	1.23	0.143	51	0.42	0.17	0.391
GOBP_BLOOD_VESSEL_ENDOTHELIAL_CELL_PROLIFERATION_INVOLVED_IN_SPROUTING_ANGIOGENESIS	GO:0002043, PMID:16391003	1.03	0.368	21	0.41	0.403	0.66
HALLMARK_ANGIOGENESIS	PMID:26771021	1	0.376	33	0.43	0.488	0.69

### Sheet: Lung High PDGFB
Supplemental Table 3. Supervised gene set enrichment analysis results. Gene sets are considered significantly enriched when FDR q-value < 0.25 per Broad Institute guidelines.
Gene Set	Exact Source	NES	FDR q-val	Size	ES	NOM p-val	FWER p-val
WP_ANGIOGENESIS	WP1539	1.61	0.043	24	0.68	0.008	0.028
GOBP_LYMPHANGIOGENESIS	GO:0001946, PMID:11596157	1.48	0.128	17	0.67	0.046	0.124
PID_LYMPH_ANGIOGENESIS_PATHWAY	PMID:18832364	1.36	0.229	23	0.51	0.128	0.252
GOBP_REGULATION_OF_SPROUTING_ANGIOGENESIS	GO:1903670, PMID:16756958	1.34	0.196	36	0.47	0.086	0.271
GOBP_SPROUTING_ANGIOGENESIS	GO:0002040, PMID:16391003, PMID:23031691	1.25	0.264	120	0.4	0.146	0.367
GOBP_POSITIVE_REGULATION_OF_SPROUTING_ANGIOGENESIS	GO:1903672, PMID:16756958	1.17	0.351	19	0.43	0.264	0.456
PID_ANGIOPOIETIN_RECEPTOR_PATHWAY	PMID:18832364	1.11	0.4	47	0.38	0.27	0.529
GOBP_BLOOD_VESSEL_ENDOTHELIAL_CELL_PROLIFERATION_INVOLVED_IN_SPROUTING_ANGIOGENESIS	GO:0002043, PMID:16391003	1.06	0.423	21	0.43	0.361	0.575
GOBP_CELL_MIGRATION_INVOLVED_IN_SPROUTING_ANGIOGENESIS	GO:0002042, PMID:16391003	1.06	0.382	51	0.37	0.371	0.579
HALLMARK_ANGIOGENESIS	PMID:26771021	0.97	0.476	33	0.43	0.507	0.671
GOBP_REGULATION_OF_CELL_MIGRATION_INVOLVED_IN_SPROUTING_ANGIOGENESIS	GO:0090049	0.96	0.452	36	0.35	0.509	0.685
GOBP_POSITIVE_REGULATION_OF_CELL_MIGRATION_INVOLVED_IN_SPROUTING_ANGIOGENESIS	GO:0090050	0.86	0.586	20	0.36	0.667	0.788

### Sheet: Liver High PDGFB
Supplemental Table 3. Supervised gene set enrichment analysis results. Gene sets are considered significantly enriched when FDR q-value < 0.25 per Broad Institute guidelines.
Gene Set	Exact Source	NES	FDR q-val	Size	ES	NOM p-val	FWER p-val
WP_ANGIOGENESIS	WP1539	1.27	0.316	24	0.52	0.164	0.372
PID_LYMPH_ANGIOGENESIS_PATHWAY	PMID:18832364	0.91	0.734	23	0.36	0.553	0.747
GOBP_LYMPHANGIOGENESIS	GO:0001946, PMID:11596157	0.38	1	17	0.16	0.996	0.915

### Sheet: Liver Low PDGFB
Supplemental Table 3. Supervised gene set enrichment analysis results. Gene sets are considered significantly enriched when FDR q-value < 0.25 per Broad Institute guidelines.
Gene Set	Exact Source	NES	FDR q-val	Size	ES	NOM p-val	FWER p-val
HALLMARK_ANGIOGENESIS	PMID:26771021	-1.12	1	33	-0.47	0.319	0.519
GOBP_REGULATION_OF_CELL_MIGRATION_INVOLVED_IN_SPROUTING_ANGIOGENESIS	GO:0090049	-0.89	1	36	-0.32	0.608	0.786
GOBP_CELL_MIGRATION_INVOLVED_IN_SPROUTING_ANGIOGENESIS	GO:0002042, PMID:16391003	-0.83	1	51	-0.3	0.71	0.828
GOBP_POSITIVE_REGULATION_OF_CELL_MIGRATION_INVOLVED_IN_SPROUTING_ANGIOGENESIS	GO:0090050	-0.83	1	20	-0.34	0.694	0.832
GOBP_SPROUTING_ANGIOGENESIS	GO:0002040, PMID:16391003, PMID:23031691	-0.75	1	120	-0.24	0.859	0.878
GOBP_BLOOD_VESSEL_ENDOTHELIAL_CELL_PROLIFERATION_INVOLVED_IN_SPROUTING_ANGIOGENESIS	GO:0002043, PMID:16391003	-0.75	1	21	-0.3	0.915	0.88
PID_ANGIOPOIETIN_RECEPTOR_PATHWAY	PMID:18832364	-0.75	1	47	-0.25	0.914	0.882
GOBP_REGULATION_OF_SPROUTING_ANGIOGENESIS	GO:1903670, PMID:16756958	-0.74	0.889	36	-0.26	0.862	0.882
GOBP_POSITIVE_REGULATION_OF_SPROUTING_ANGIOGENESIS	GO:1903672, PMID:16756958	-0.71	0.856	19	-0.26	0.875	0.898

### Sheet: Bone High PDGFB
Supplemental Table 3. Supervised gene set enrichment analysis results. Gene sets are considered significantly enriched when FDR q-value < 0.25 per Broad Institute guidelines.
Gene Set	Exact Source	NES	FDR q-val	Size	ES	NOM p-val	FWER p-val
GOBP LYMPHANGIOGENESIS	GO:0001946, PMID:11596157	1.47	0.375	17	0.67	0.077	0.135
WP_ANGIOGENESIS	WP1539	1.37	0.386	24	0.56	0.121	0.22
PID_LYMPH_ANGIOGENESIS_PATHWAY	PMID:18832364	1.22	0.546	23	0.46	0.219	0.372
GOBP_SPROUTING_ANGIOGENESIS	GO:0002040, PMID:16391003, PMID:23031691	1.05	0.86	120	0.34	0.374	0.564
GOBP_BLOOD_VESSEL_ENDOTHELIAL_CELL_PROLIFERATION_INVOLVED_IN_SPROUTING_ANGIOGENESIS	GO:0002043, PMID:16391003	0.99	0.844	21	0.41	0.447	0.624
GOBP_REGULATION_OF_CELL_MIGRATION_INVOLVED_IN_SPROUTING_ANGIOGENESIS	GO:0090049	0.94	0.843	36	0.34	0.532	0.69
GOBP_POSITIVE_REGULATION_OF_CELL_MIGRATION_INVOLVED_IN_SPROUTING_ANGIOGENESIS	GO:0090050	0.94	0.738	20	0.39	0.543	0.692
GOBP_POSITIVE_REGULATION_OF_SPROUTING_ANGIOGENESIS	GO:1903672, PMID:16756958	0.9	0.728	19	0.34	0.602	0.729
GOBP_CELL_MIGRATION_INVOLVED_IN_SPROUTING_ANGIOGENESIS	GO:0002042, PMID:16391003	0.89	0.69	51	0.32	0.595	0.749
HALLMARK_ANGIOGENESIS	PMID:26771021	0.87	0.658	33	0.37	0.617	0.768
GOBP_REGULATION_OF_SPROUTING_ANGIOGENESIS	GO:1903670, PMID:16756958	0.85	0.63	36	0.31	0.672	0.783
PID_ANGIOPOIETIN_RECEPTOR_PATHWAY	PMID:18832364	0.74	0.78	47	0.25	0.899	0.855
