## Supplementary material for "Breast Cancer-derived PDGFB Remodels the CNS Vascular Niche to Promote Brain, Spinal and Leptomeningeal Metastasis": Supp Table 1

### Sheet: Supplemental Table 2
Supplemental Table S2: List of cells and culture conditions
Cell Line	Supplier	Media	Culture Conditions	RRID
DB7	PMID: 16132578	DMEM (Corning, #MT15017CV), 10% FBS (Sigma, #F0926), 1% L-glutamine (ThermoFisher Scientific, #25030081), 2% PSN (Gibco, #15640055)	37°C, 5% CO2, humidified	CVCL_U374
MDA-MB-231	ATCC	RPMI-1640 (Corning, #MT10040CV), 10% FBS, 1% L-glutamine, 2% PSN	37°C, 5% CO2, humidified	CVCL_0062
HCC1187	ATCC	RPMI-1640, 10% FBS, 1% L-glutamine, 2% PSN	37°C, 5% CO2, humidified	CVCL_1247
Human brain microvascular endothelial cells	ScienCell	Endothelial Cell Medium (ScienCell #1001), Endothelial Cell Growth Supplement (ScienCell #1052), 5% FBS, 1% PSN	37°C, 5% CO2, humidified	-
Human astrocytes	ScienCell	Astrocyte Medium (ScienCell #1802), Astroctye Growth Supplement (ScienCell #1852), 2% FBS, 1% PSN	37°C, 5% CO2, humidified	-
Human brain vascular perictyes	ScienCell	Perictye Medium (ScienCell #1201), Perictye Growth Supplement (ScienCell #1252), 2% FBS, 1% PSN	37°C, 5% CO2, humidified	-
Human umbilical vein endothelial cells	Lonza Bioscience	Endothelial Cell Growth Medium (Lonza #C-22022) and EGM BulletKit (Lonza #CC-3124)	37°C, 5% CO2, humidified	-
Human brain microvascular endothelial cells	Cell Systems	Complete Classic Medium (Cell Systems #4Z0-500)	37°C, 5% CO2, humidified	-
